# Hair test reveals plasticity of human chronotype

**DOI:** 10.1101/2025.03.07.641864

**Authors:** Bert Maier, Luísa K. Pilz, Selin Özcakir, Ali Rahjouei, Ashraf N Abdo, Jan de Zeeuw, Dieter Kunz, Achim Kramer

## Abstract

Circadian clocks govern daily physiological and behavioral processes and are crucial for health, yet disruptions can lead to various diseases. Chronotype, the state of circadian timing, varies between individuals and is reflected in behaviors such as sleep-wake patterns, cognitive performance, and physical activity. This interindividual variability is influenced by both genetic factors and environmental cues, but the relative contributions of each remain unclear, particularly in terms of plasticity - how much chronotype can shift in response to lifestyle and environmental factors. The gold standard for chronotype assessment, dim-light melatonin onset (DLMO), is invasive and impractical for large-scale studies, while blood-based molecular biomarker tests, which estimate internal time, show promise but are limited by practicality. Here, we introduce HairTime, a novel assay that estimates chronotype from a single hair sample collected at one point during the day. HairTime was developed and evaluated in two studies: a training study and a validation study, where it demonstrated a strong ability to predict chronotype, with DLMO as the comparison. This non-invasive method is suitable for large-scale, longitudinal studies and clinical practice. We assessed HairTime using over 4,000 samples, observing a normal distribution of chronotype across the population, with its estimation associating with age, sex, and notably, work schedules. The association with work schedules reveals the plasticity of chronotype, as workdays circadian timing earlier, highlighting that societal factors can influence and modify an individual’s internal rhythm. Additionally, we explore the concept of circadian amplitude, finding that lower amplitude rhythms in hair follicle cells are linked to reduced chronotype prediction accuracy. Our results highlight that both intrinsic circadian mechanisms and external factors, such as lifestyle and work schedules, shape chronotype. HairTime offers an innovative tool for understanding circadian rhythms, facilitating personalized chronotherapy to improve health outcomes by aligning treatments with an individual’s biological rhythms.
