## Supplementary Table 4 for "Hair test reveals plasticity of human chronotype"

### Sheet: selected features
final selected	ZZ	LASSO	PLS	Ampli- tude	House-keeper
ARNTL	x	x	x
CIART	x	x	x
CRY1	x	x	x
CRY2	x	x
DBP	x		x
DUBR			x	x
GLI2	x		x	x
KRT15	x		x
MOSPD2				x
NR1D1	x	x	x
NR1D2	x	x	x
PDK1				x
PER1	x	x	x
PER2	x		x
PER3	x	x	x
PGF*
SPRY2*
TEF	x		x
TGM5	x	x	x
TLR5		x	x
TRIM35	x	x	x
ZNF296				x
ZNF749				x
CLTC					x
* These genes were selected based on previous analyses, but no longer meet the criteria.

### Sheet: ZZ Cross-validation
Cross-validation (ZeitZeiger)
Leave-one-subject-out							Leave-one-sample-out
sumabs	nSPC	knots	MdAE (days)	MdAE (hours)			sumabs	nSPC	knots	MdAE (days)	MdAE (hours)
2	3	3	0.0474722	1.13933			2.5	2	2.5	0.045109	1.08262
2.5	2	2.5	0.0491473	1.17953			3	2	3	0.0458242	1.09978
1.5	3	3	0.0493316	1.18396			3	2	2.5	0.0467136	1.12113
3	2	2.5	0.0494497	1.18679			1.5	3	3	0.0467924	1.12302
2	3	2.5	0.0500328	1.20079			2	2	3	0.0473428	1.13623
3	3	2.5	0.0509721	1.22333			2.5	2	3	0.048103	1.15447
3	2	3	0.0513388	1.23213			2	2	2.5	0.0488073	1.17137
3	3	3	0.0513815	1.23316			2	3	3	0.0498108	1.19546
2	2	3	0.0520524	1.24926			1.5	3	2.5	0.0501073	1.20258
1.5	3	2.5	0.0522363	1.25367			1	2	2	0.0504151	1.20996
2.5	2	2	0.0527632	1.26632			2	3	2.5	0.0510556	1.22533
2	2	2.5	0.0535192	1.28446			2.5	2	2	0.0512769	1.23065
2.5	3	2.5	0.0537219	1.28933			1.5	2	2	0.0520504	1.24921
2.5	2	3	0.0540052	1.29613			3	3	2	0.0522694	1.25447
2.5	3	3	0.0541329	1.29919			3	3	2.5	0.052311	1.25546
3	2	2	0.0542738	1.30257			2.5	3	2.5	0.0524645	1.25915
1.5	2	2	0.054546	1.3091			3	3	3	0.0524808	1.25954
2	2	2	0.0555971	1.33433			2	2	2	0.0525738	1.26177
1.5	2	3	0.055741	1.33778			2.5	3	3	0.0526324	1.26318
2.5	3	2	0.0562559	1.35014			2.5	3	2	0.0526576	1.26378
1	3	2.5	0.0567086	1.36101			1.5	2	3	0.0526781	1.26428
1	2	2.5	0.0570239	1.36857			1.5	3	2	0.0528076	1.26738
3	3	2	0.0573976	1.37754			1	3	2.5	0.0530013	1.27203
1	2	3	0.0579392	1.39054			3	2	2	0.0531015	1.27444
1.5	2	2.5	0.0583203	1.39969			1	2	3	0.0532847	1.27883
1	3	3	0.0592922	1.42301			2	3	2	0.053813	1.29151
1.5	3	2	0.0604353	1.45045			1	2	2.5	0.0539551	1.29492
1	2	2	0.0606554	1.45573			1.5	2	2.5	0.0546622	1.31189
2	3	2	0.0613195	1.47167			1	3	2	0.0547346	1.31363
1	3	2	0.0644509	1.54682			1	3	3	0.0555746	1.33379

### Sheet: ZZ Models
Models based on whole training data set (146 samples from 13 individuals)*
* Parameters selected based on results from cross-validation (best 10 parameter combitions with respect to both types of cross-validation)
sumabs	nSPC	knots	genes	SPC1	SPC2			feature	frequency
2.5	2	2.5	TGM5		0.140949			TRIM35	10
			CRY1		0.0622509			TEF	10
			NR1D1	0.0849734	-0.72639			PER3	10
			ARNTL	-0.156578	-0.233216			PER2	10
			CRY2		0.0676482			NR1D2	10
			PER1	0.0764797	0.0297079			NR1D1	10
			NR1D2	0.415391	-0.359855			CIART	10
			TRIM35		0.319063			TGM5	8
			TEF	0.465627				PER1	8
			PER2	0.119911	0.271662			DBP	8
			PER3	0.582993	0.289257			ARNTL	8
			CIART	0.440383				CRY1	7
			DBP	0.157663				CRY2	6
								TNS1	2
sumabs	nSPC	knots	genes	SPC1	SPC2	SPC3		PDK1	2
1.5	3	3	TGM5		0.024912			NPAS2	2
			CRY1			0.0353329		HLF	2
			NR1D1		-0.802596			CDC25B	2
			PER1			0.513371		KRT15	1
			NR1D2	0.0235763	-0.591597			GLI2	1
			TRIM35		0.0717507
			TEF	0.343159				Two models (marked green) were selected with SPC=2 and least number of features
			PER2			0.851627
			PER3	0.912712
			CIART	0.220553	-0.00914388	0.0996689
sumabs	nSPC	knots	genes	SPC1	SPC2
3	2	2.5	HLF	0.0663182
			TGM5		0.217107
			CRY1		0.174078
			NR1D1	0.18093	-0.612112
			ARNTL	-0.230583	-0.258991
			NPAS2	-0.0114671	-0.0993555
			CRY2	0.12041	0.162333
			PER1	0.179599	0.135867
			NR1D2	0.39405	-0.387832
			TRIM35	0.00204377	0.327468
			TEF	0.42898
			PER2	0.208607	0.29933
			PER3	0.505707	0.278594
			CIART	0.413027	-0.0146099
			PDK1	0.0283753
			DBP	0.229901	-0.0323218
sumabs	nSPC	knots	genes	SPC1	SPC2
3	2	3	HLF	0.0642006
			TGM5		0.212325
			CRY1		0.192997
			NR1D1	0.17331	-0.599815
			ARNTL	-0.231976	-0.242417
			NPAS2	-0.011127	-0.0994293
			CRY2	0.118341	0.16504
			PER1	0.189719	0.156036
			NR1D2	0.388921	-0.414457
			TRIM35	0.00721311	0.324317
			TEF	0.429089
			PER2	0.217908	0.3217
			PER3	0.50555	0.237965
			CIART	0.414937	-0.00473164
			PDK1	0.0224611	-0.00589128
			DBP	0.225247	-0.0228805
sumabs	nSPC	knots	genes	SPC1	SPC2	SPC3
2	3	3	CRY1			0.241433
			GLI2			-0.0385547
			NR1D1		-0.841296
			TNS1			-0.0374913
			ARNTL	-0.0227285	-0.127109
			KRT15			-0.0173639
			PER1			0.531852
			NR1D2	0.395964	-0.334495
			TRIM35		0.254342
			TEF	0.477043
			PER2		0.248492	0.736309
			PER3	0.646919	0.194266
			CIART	0.443194		0.333407
			CDC25B			-0.0444
			DBP	0.0141511		0.0191905
sumabs	nSPC	knots	genes	SPC1	SPC2
2	2	3	NR1D1		-0.841296
			ARNTL	-0.0227285	-0.127109
			NR1D2	0.395964	-0.334495
			TRIM35		0.254342
			TEF	0.477043
			PER2		0.248492
			PER3	0.646919	0.194266
			CIART	0.443194
			DBP	0.0141511
sumabs	nSPC	knots	genes	SPC1	SPC2	SPC3
2	3	2.5	TGM5		0.010117
			CRY1			0.192125
			NR1D1		-0.851131
			TNS1			-0.0273623
			ARNTL	-0.0182019	-0.152238
			CRY2			0.219261
			PER1			0.383251
			NR1D2	0.403526	-0.297974
			TRIM35		0.266996
			TEF	0.47461
			PER2		0.169709	0.820037
			PER3	0.649272	0.251836
			CIART	0.435511		0.304002
			CDC25B			-0.0498773
			DBP	0.0188787		0.00408464
sumabs	nSPC	knots	genes	SPC1	SPC2
2.5	2	3	TGM5		0.125562
			CRY1		0.0834787
			NR1D1	0.070186	-0.723043
			ARNTL	-0.156668	-0.202472
			CRY2		0.0668769
			PER1	0.0893261	0.0507073
			NR1D2	0.407425	-0.406463
			TRIM35		0.310379
			TEF	0.466736
			PER2	0.132245	0.309661
			PER3	0.584707	0.221357
			CIART	0.444155
			DBP	0.148552
sumabs	nSPC	knots	genes	SPC1	SPC2
2	2	2.5	TGM5		0.010117
			NR1D1		-0.851131
			ARNTL	-0.0182019	-0.152238
			NR1D2	0.403526	-0.297974
			TRIM35		0.266996
			TEF	0.47461
			PER2		0.169709
			PER3	0.649272	0.251836
			CIART	0.435511
			DBP	0.0188787
sumabs	nSPC	knots	genes	SPC1	SPC2	SPC3
1.5	3	2.5	TGM5		0.0157793
			NR1D1		-0.823662
			CRY2			0.0792567
			PER1			0.311464
			NR1D2	0.048191	-0.561961
			TRIM35		0.0676202
			TEF	0.335858
			PER2			0.929779
			PER3	0.920055
			CIART	0.195896	-0.0309782	0.1795

### Sheet: LASSO Cross-validation
Cross-validation (LASSO)
The two most common methods for selecting the optimal value of λ are (1) selecting the value of λ that minimizes the cross-validated error, and (2) selecting a value of λ that is within one standard error of the minimum mean squared error value at the minimum λ. We will refer to these as the lasso(min) and the lasso(1SE) solutions. Lasso(min) has the attractive property of minimizing cross valida…

### Sheet: LASSO Models
λ(1se)=0.036	timeX	timeY		λ(2*1se)=0.071	timeX	timeY		λ=0.1	timeX	timeY
(Intercept)	-4.03151	7.40514		(Intercept)	-3.0283	9.16327		(Intercept)	-1.70216	7.78556
TGM5	-0.256832	-0.153556		TGM5	-0.209103	-0.152236		TGM5	-0.1627	-0.1205
CRY1	-0.381053	-0.297512		CRY1	-0.392629	-0.308913		CRY1	-0.330387	-0.241352
NR1D1	0.256613	0.102475		NR1D1	0.277662	0.0921169		NR1D1	0.300722	0.0983874
BORCS6	0.0619261	-0.0791799		BORCS6	0.00935425	-0.00976717		ARNTL	-0.0128074	0.118452
ARNTL	0.0399712	0.248458		ARNTL	-0.00411766	0.135543		CRY2	0.00815342	-0.195853
NPAS2	0.250108	0.277092		NPAS2	0.124803	0.119954		MAP3K14	0.0429581	0.0289527
HERC3	-0.148856	-0.189568		HERC3	-0.00601899	-0.00823359		PER1	0.0149401	-0.0520796
VWF	0.0257714	0.0043379		CRY2	-0.00658082	-0.288824
CRY2	-0.0573587	-0.301154		MAP3K14	0.105831	0.078131
MAP3K14	0.149183	0.13245		PER1	0.011092	-0.0425012		Two models (marked green) were selected
PER1	0.00442307	-0.0136825		NR1D2	0.25523	0.0697125
CLEC11A	0.009699	-0.00924697		TRIM35	-0.0543494	-0.275014
P4HA1	-0.00601957	0.160162		SCGB2A2	0.0053174	0.00110271
KLRG2	-0.00178742	-0.0039525		CNN1	0.00458118	0.000701206
NR1D2	0.408285	0.208365		PER3	0.112045	-0.382632
TRIM35	-0.173002	-0.415572		CIART	0.020963	-0.0113039
SCGB2A2	0.0307862	0.0103428		TLR5	0.00816255	0.00979787
LAYN	0.00886248	0.0180969
ZNF749	-0.0209627	-0.0306707
CNN1	0.0369531	-0.00159981
PER3	0.0981343	-0.429442
CIART	0.050826	-0.0189591
CDC25B	0.000233369	-0.000173966
TLR5	8.52295e-05	0.000118614

### Sheet: PLS
In PLSR, the dimensionality of the predictor set (transcriptome profile x) is reduced by projecting both the predictor set and response variable (melatonin phase y) into orthogonal latent (hidden) spaces, referenced by latent factors, that are relevant for predicting the response variable, without directly prioritizing any underlying time-dependency within the data set (see Materials and methods)…
Two models (marked green) were selected				Comp1	Comp2	Comp3			Comp1	Comp2	Comp3	Comp4			Comp1	Comp2	Comp3	Comp4	Comp5			Comp1	Comp2	Comp3	Comp4	Comp5	Comp6
			PER3	-0.516	-0.105			PER3	-0.516	-0.105	-0.135			PER3	-0.516	-0.105	-0.135				PER3	-0.516	-0.105	-0.135	-0.184
			PER1	-0.437	0.292			PER1	-0.437	0.292	0.136			PER1	-0.437	0.292	0.136				PER1	-0.437	0.292	0.136	0.275
			CIART	-0.297	-0.201			CIART	-0.297	-0.201				CIART	-0.297	-0.201					CIART	-0.297	-0.201
			SCGB2A2	-0.293				SCGB2A2	-0.293	0.172				SCGB2A2	-0.293	0.172	-0.204				SCGB2A2	-0.293	0.172	-0.204	-0.318
			RRAD	-0.289	-0.281			RRAD	-0.289	-0.281	0.291			RRAD	-0.289	-0.281	0.291	-0.377			RRAD	-0.289	-0.281	0.291	-0.377	0.167
			NR1D2	-0.281	-0.241			NR1D2	-0.281	-0.241				NR1D2	-0.281	-0.241					NR1D2	-0.281	-0.241
			TEF	-0.28				TEF	-0.28					TEF	-0.28						TEF	-0.28
			NR1D1	-0.246	-0.654			NR1D1	-0.246	-0.654				NR1D1	-0.246	-0.654					NR1D1	-0.246	-0.654	0.231
			URB1-AS1	-0.216	-0.18			TDRKH	-0.237					TDRKH	-0.237	0.285					TDRKH	-0.237	0.285	-0.2
			HERC3	-0.21	-0.189			CDC25B	-0.234					CDC25B	-0.234	0.257					CDC25B	-0.234	0.257	-0.137
			RPL23AP7	-0.206				URB1-AS1	-0.216	-0.18				URB1-AS1	-0.216	-0.18					URB1-AS1	-0.216	-0.18
			ZNF749	-0.181	-0.122			HERC3	-0.21	-0.189				HERC3	-0.21	-0.189					HERC3	-0.21	-0.189
			CRY1	-0.179				RPL23AP7	-0.206	-0.198				RPL23AP7	-0.206	-0.198	0.539				RPL23AP7	-0.206	-0.198	0.539	-0.167
			PER2	-0.165	0.103			ZNF749	-0.181	-0.122	-0.176			ZNF749	-0.181	-0.122	-0.176				ZNF749	-0.181	-0.122	-0.176	-0.134
			DBP	-0.164				CRY1	-0.179					CRY1	-0.179						CRY1	-0.179
			SPRR2A	-0.147	-0.283			PER2	-0.165	0.103				PER2	-0.165	0.103					PER2	-0.165	0.103	-0.11
			SLC6A6	-0.137	0.116	0.246		DBP	-0.164					DBP	-0.164						DBP	-0.164
			HLF	-0.132				SPRR2A	-0.147	-0.283	0.47			SPRR2A	-0.147	-0.283	0.47				SPRR2A	-0.147	-0.283	0.47	-0.243
			VWF	-0.131				P4HA1	-0.141					P4HA1	-0.141	0.223					P4HA1	-0.141	0.223	-0.119
			GNB1L	-0.13	-0.139			SLC6A6	-0.137	0.116	0.246	-0.193		SLC6A6	-0.137	0.116	0.246	-0.193			SLC6A6	-0.137	0.116	0.246	-0.193
			TGM5	-0.126				HLF	-0.132					HLF	-0.132						STXBP4	-0.136
			SPRR2B	-0.112	-0.257			VWF	-0.131	0.203				VWF	-0.131	0.203					HLF	-0.132	-0.165
			LRRC37A3	-0.109				GNB1L	-0.13	-0.139				GNB1L	-0.13	-0.139					VWF	-0.131	0.203
			CDCA3	0.101	0.108			TGM5	-0.126	0.109				TGM5	-0.126	0.109	-0.228				GNB1L	-0.13	-0.139	0.134
			ARSJ	0.111	-0.189			ZSCAN31	-0.124					ZSCAN31	-0.124	0.132					B3GNT2	-0.129
			LRAT	0.117				SPRR2B	-0.112	-0.257	0.408			SPRR2B	-0.112	-0.257	0.408	0.153			GOT1	-0.128
			PGF	0.127	-0.531	-0.388		LRRC37A3	-0.109					LRRC37A3	-0.109	0.144					TGM5	-0.126	0.109	-0.228	0.127
			TLR5	0.131	0.129			PDE6B	-0.108					PDE6B	-0.108						ZSCAN31	-0.124	0.132	-0.205
			TRIM35	0.143				NDUFAF4	-0.107					NDUFAF4	-0.107	0.185					MOSPD2	-0.112
			DUBR	0.144				PDK1	-0.107					PDK1	-0.107	0.103					SPRR2B	-0.112	-0.257	0.408	0.153	-0.221
			SPRY2	0.17				CDCA3	0.101	0.108	-0.104			CDCA3	0.101	0.108	-0.104	0.313			LRRC37A3	-0.109	0.144	-0.209
			ARNTL	0.208	-0.151			ZNF510	0.103					ZNF510	0.103						PDE6B	-0.108	-0.15
			GLI2	0.259	0.3			ARSJ	0.111	-0.189	-0.22			C1orf123	0.104						NDUFAF4	-0.107	0.185	-0.248
			TNS1	0.272	0.215			LRAT	0.117	0.436				ARSJ	0.111	-0.189	-0.22	0.108			PDK1	-0.107	0.103
			SERPINE2	0.287	0.157			BORCS6	0.12					LRAT	0.117	0.436	-0.266				ZBTB42	-0.105
			KRT15	0.29	0.246			PGF	0.127	-0.531	-0.388	-0.257		CAMKMT	0.118						SLC22A15	-0.104
			ALDH3A1	0.355	0.17			TLR5	0.131	0.129	0.284			BORCS6	0.12						CDCA3	0.101	0.108	-0.104	0.313	-0.275
			GOT1					MAP3K14	0.136					PDSS1	0.124						ZNF510	0.103
			NDUFAF4					TRIM35	0.143					PGF	0.127	-0.531	-0.388	-0.257			C1orf123	0.104	-0.111
			CDPF1					DUBR	0.144					C12orf66	0.129						ARSJ	0.111	-0.189	-0.22	0.108
			ZBTB42					SPRY2	0.17	-0.266				TLR5	0.131	0.129	0.284				LRAT	0.117	0.436	-0.266
			ZNF669					NPAS2	0.176					MAP3K14	0.136						CAMKMT	0.118	-0.132
			FBLN7					KLRG2	0.204					CNN1	0.137						BORCS6	0.12
			NME7					ARNTL	0.208	-0.151				CDPF1	0.14						PDSS1	0.124	-0.171
			STXBP4					ZNF296	0.237					TRIM35	0.143						PGF	0.127	-0.531	-0.388	-0.257	0.192
			BORCS6					GLI2	0.259	0.3				DUBR	0.144						C12orf66	0.129	-0.132
			ZSCAN31					LAYN	0.266					SAP30	0.147						TLR5	0.131	0.129	0.284	-0.235
			NR1H3					FBLN7	0.268					SPRY2	0.17	-0.266	0.117				MAP3K14	0.136	-0.131
			NPAS2					TNS1	0.272	0.215	-0.305			NPAS2	0.176						CNN1	0.137	-0.195
			MOSPD2					SERPINE2	0.287	0.157				NME7	0.179						CDPF1	0.14	-0.121
			ZNF510					KRT15	0.29	0.246	-0.289			KLRG2	0.204	-0.203					TRIM35	0.143
			SLC22A15					ALDH3A1	0.355	0.17				ARNTL	0.208	-0.151					DUBR	0.144
			CRY2					GOT1						ZNF296	0.237	-0.166					SAP30	0.147
			MAP3K14					CDPF1						GLI2	0.259	0.3					SPRY2	0.17	-0.266	0.117
			CLEC11A					ZBTB42						LAYN	0.266	-0.112					NPAS2	0.176
			ZNF296					ZNF669						FBLN7	0.268	-0.242					NME7	0.179	-0.153
			PDE6B					NME7						TNS1	0.272	0.215	-0.305	0.162			KLRG2	0.204	-0.203	0.229
			PDSS1					STXBP4						SERPINE2	0.287	0.157	-0.135				ARNTL	0.208	-0.151
			B3GNT2					NR1H3						KRT15	0.29	0.246	-0.289	0.163			ZNF296	0.237	-0.166
			TDRKH					MOSPD2						ALDH3A1	0.355	0.17					GLI2	0.259	0.3
			P4HA1					SLC22A15						GOT1							LAYN	0.266	-0.112	-0.267
			SAP30					CRY2						ZBTB42							FBLN7	0.268	-0.242
			KLRG2					CLEC11A						ZNF669							TNS1	0.272	0.215	-0.305	0.162
			AC016727.1					PDSS1						STXBP4							SERPINE2	0.287	0.157	-0.135
			C1orf123					B3GNT2						NR1H3							KRT15	0.29	0.246	-0.289	0.163	0.162
			AC048341.2					SAP30						MOSPD2							ALDH3A1	0.355	0.17
			LAYN					AC016727.1						SLC22A15							ZNF669
			CAMKMT					C1orf123						CRY2							NR1H3
			CNN1					AC048341.2						CLEC11A							CRY2
			C12orf66					CAMKMT						B3GNT2							CLEC11A
			CDC25B					CNN1						AC016727.1							AC016727.1
			U2AF1					C12orf66						AC048341.2							AC048341.2
			PDK1					U2AF1						U2AF1							U2AF1
